# HOXB13 alters chromatin accessibility in prostate cancer through interactions with the SWI/SNF complex

**DOI:** 10.1101/2023.09.04.556101

**Authors:** Shreyas Lingadahalli, Betul Ersoy Fazlioglu, Umut Berkay Altintas, Ahmet Cingoz, Emirhan Tekoglu, Ivan Pak Lok Yu, Ugur Meric Dikbas, Hans Andomat, Ibrahim Kulac, Tunc Morova, Kevin Xiao, Martin Gleave, Ladan Fazli, Paloma Cejas, Artem Cherkasov, Wilbert Zwart, Henry Long, Colin Collins, Tugba Bagci-Onder, Nathan A. Lack

## Abstract

HOXB13 is a posterior homeobox protein that is associated with the initiation and growth of prostate cancer (PCa). While most research has focused on the role of HOXB13 on androgen receptor (AR) activity, we demonstrate that HOXB13 is essential to the proliferation of both AR-positive and -negative PCa. Strikingly, HOXB13 is remarkably selective and has almost no effect on non-prostatic tissues. Despite this common essentiality in PCa, HOXB13 activity is markedly different in AR-negative PCa, where interactions with the AP-1 change the HOXB13 cistrome in stem-cell like castration-resistant prostate cancer. We show that HOXB13 activity is commonly mediated by SMARCD2, a member of the mSWI/SNF chromatin remodeling complex. Despite the distinct transcription factor interactions in AR-positive and -negative PCa the HOXB13/SMARCD2 commonly alters chromatin accessibility at HOXB13 binding sites that causes increased proliferation in PCa. Overall, this work demonstrates a novel mechanism of action for HOXB13 and highlights its critical role in AR-negative castration-resistant prostate cancer.
