## Supplementary Table for "HOXB13 alters chromatin accessibility in prostate cancer through interactions with the SWI/SNF complex"

### Sheet: Supplementary Table 1
Supplementary Table 1: shRNA, gRNA and primers used in this publication
	Name	Sequence
shRNA	pLKO.1-puro_shCtrl - Forward	5’ CCGGCCCGCCTGAAGTCTCTGATTACTCGAGTAATCAGA GACTTCAGGCGGGTTTTTG 3'
	pLKO.1-puro_shCtrl - Reverse	5’ AATTCAAAAACCCGCCTGAAGTCTCTGATTACTCGAGTA ATCAGAGACTTCAGGCGGG 3’
	pLKO.1-puro_shHOXB13 #1 - Forward	5’ CCGGCCCGTGCCTTATGGTTACTTTCTCGAGAAAGTAAC CATAAGGCACGGGTTTTTG 3’
	pLKO.1-puro_shHOXB13 #1 - Reverse	5’ AATTCAAAAACCCGTGCCTTATGGTTACTTTCTCGAGAA AGTAACCATAAGGCACGGG 3’
	pLKO.1-puro_shHOXB13 #2 - Forward	5’ CCGGGTTTGCCTTCTATCCGGGATACTCGAGTATCCCGG ATAGAAGGCAAACTTTTTG 3’
	pLKO.1-puro_shHOXB13 #2 - Reverse	5’AATTCAAAAAGTTTGCCTTCTATCCGGGATACTCGAGTATC CCGGATAGAAGGCAAAC 3’
	Tet-pLKO-puro_Tet-shCtrl - Forward	5’ CCGGCCCGCCTGAAGTCTCTGATTACTCGAGTAATCAGA GACTTCAGGCGGGTTTTTG 3’
	Tet-pLKO-puro_Tet-shCtrl - Reverse	5’ AATTCAAAAACCCGCCTGAAGTCTCTGATTACTCGAGTA ATCAGAGACTTCAGGCGGG 3’
	Tet-pLKO-puro_Tet-shHOXB13 - Forward	5’ CCGGGAACAGCGCTACCCCTTAAGACTCGAGTCTTAAG GGGTAGCGCTGTTCTTTTTG 3’
	Tet-pLKO-puro_Tet-shHOXB13 - Reverse	5’ AATTCAAAAAGAACAGCGCTACCCCTTAAGACTCGAGT CTTAAGGGGTAGCGCTGTTC 3’
	Name	Sequence
gRNA	lentiCRISPRv2_HOXB13 gRNA #1 - Forward	5’ CACCGGACGCCTGCGCCTTTCGTCG 3’
	lentiCRISPRv2_HOXB13 gRNA #1 - Reverse	5’ AAACCGACGAAAGGCGCAGGCGTCC 3’
	lentiCRISPRv2_HOXB13 gRNA #2 - Forward	5’ CACCGTTGACAGCAGGCATCAGCGT 3’
	lentiCRISPRv2_HOXB13 gRNA #2 - Reverse	5’ AAACACGCTGATGCCTGCTGTCAAC 3’
	lentiCRISPRv2_HOXB13 gRNA #3 - Forward	5’ CACCGTTTCTTGCGGCCGCGACGAA 3’
	lentiCRISPRv2_HOXB13 gRNA #3 - Reverse	5’ AAACTTCGTCGCGGCCGCAAGAAAC 3’
	lentiCRISPRv2_gRNA-nontargeting - Forward	5’ CACCGCAGTCTGATCAGTTTTCCTT 3’
	lentiCRISPRv2_gRNA-nontargeting - Reverse	5’ AAACAAGGAAAACTGATCAGACTGC 3’
	Name	Sequence
RT-PCR primers	HOXB13 - Forward	5’ GTGCTGCCCGCTGGAGTC 3’
	HOXB13 - Reverse	5’ AGTTACCTGGACGTGTCTGTGG 3’
	β-actin - Forward	5’ CATGTACGTTGCTATCCAGGC 3’
	β-actin - Reverse	5’ CTCCTTAATGTCACGCACGAT 3’
	Name	Sequence
PCR primers	HOXB13_SalI - Forward	5’ AAAAGTCGACATGGAGCCCGGCAATTA 3’
	HOXB13_XbaI - Reverse	5’ AAAATCTAGATTAAGGGGTAGCGCTGTT 3’
	Name	Sequence
Mutagenic primers	HOXB13-G84E - Forward	5’ TGGTTACTTTGAAGGCGGGTACTAC 3’
	HOXB13_G84E - Reverse	5’ TAAGGCACGGGAGCTGGG 3’
	HOXB13_∆MID1 - Forward	5’ GAGTGTCCCGGAGCTCGC 3’
	HOXB13_∆MID1 - Reverse	5’ GCACGGGAGCTGGGGACG 3’
	HOXB13_∆MID2 - Forward	5’ TGTCTGTGGTGCAGACTCTG 3’
	HOXB13_∆MID2 - Reverse	5’ GGCTGGTAGGTTCCCGGA 3’
	HOXB13_∆HD - Forward	5’ TCGCCAAGGTGAAGAACAGC 3’
	HOXB13_∆HD - Reverse	5’ GACGAAAGGCGCAGGCGT 3’
	Name	Illumina i5 index
ATACseq barcodes	Universal	AATGATACGGCGACCACCGAGATCTACACTCGTCGGCAGCGTCAGATGTG
	Index1	CAAGCAGAAGACGGCATACGAGATTCGCCTTAGTCTCGTGGGCTCGGAGATGT
	Index2	CAAGCAGAAGACGGCATACGAGATCTAGTACGGTCTCGTGGGCTCGGAGATGT
	Index3	CAAGCAGAAGACGGCATACGAGATTTCTGCCTGTCTCGTGGGCTCGGAGATGT
	Index4	CAAGCAGAAGACGGCATACGAGATGCTCAGGAGTCTCGTGGGCTCGGAGATGT
	Index5	CAAGCAGAAGACGGCATACGAGATAGGAGTCCGTCTCGTGGGCTCGGAGATGT
	Index6	CAAGCAGAAGACGGCATACGAGATCATGCCTAGTCTCGTGGGCTCGGAGATGT
	Index7	CAAGCAGAAGACGGCATACGAGATGTAGAGAGGTCTCGTGGGCTCGGAGATGT
	Index8	CAAGCAGAAGACGGCATACGAGATCCTCTCTGGTCTCGTGGGCTCGGAGATGT
	Index9	CAAGCAGAAGACGGCATACGAGATAGCGTAGCGTCTCGTGGGCTCGGAGATGT
	Index10	CAAGCAGAAGACGGCATACGAGATCAGCCTCGGTCTCGTGGGCTCGGAGATGT

### Sheet: Supplementary Table 2
Supplementary Table 2: Validated AR enhancers used for functional testing and the relative AR and HOXB13 binding.
	ARSTARRseq-peakname	chr location (hg38)	hoxb13_overlap	AR-DHT-height	AR-ETOH-height	Hoxb13-DHT-height	Hoxb13-ETOH-height	SMARCD2-height	STARR-DHT-height	STARR-ETOH-height
HOXB13 binding low	overlapped_read_379-ARBS	chr10:122120891-122121590	no	2.29056	0.15079	0.04658	0.0557	1.38776	345.9	97.1
	overlapped_read_36-ARBS	chr7:25620063-25620762	no	0.98963	0.12822	0.0531	0.05193	0.304724	814.6	412.2
	overlapped_read_509-ARBS	chr9:70480551-70481250	no	1.62066	0.31474	0.08295	0.0705	0.969544	3074.1	694
HOXB13 binding high	overlapped_read_56-ARBS	chr20:57763117-57763816	yes	1.46518	0.44969	0.30241	0.2032	0.649287	5318	375.8
	peakno_2627-ARBS	chr5:138198531-138199230	yes	1.27581	0.46163	0.33055	0.27544	0.672332	1810.9	279
	overlapped_read_652-ARBS	chr2:168278410-168279109	yes	1.26078	0.70525	0.3914	0.26654	0.645443	2544.6	926.8

### Sheet: Supplementary Table 3
Supplementary Table 3: Published functional genomic datasets used in this publication
Dataset	GEO identifier	Publication	Note
Crosstalk between androgen and proinflammatory signaling activates a distinct transcription program in prostate cancer cells	GSE83860	https://doi.org/10.1093/nar/gkw855	AR ChIPseq
Charting the prostate epigenomic landscape from transformation to progression	GSE130408	https://doi.org/10.1038/s41588-022-01168-y	Patient HOXB13 ChIPeq
Subtype Heterogeneity and Epigenetic Convergence in Neuroendocrine Prostate Cancer [ATAC-seq]	GSM4728439	https://doi.org/10.1038/s41467-021-26042-z	Patient ATACseq for CRPC, NEPC
The chromatin accessibility landscape of primary human cancers	https://gdc.cancer.gov/about-data/publications/ATACseq-AWG	https://doi.org/10.1126/science.aav1898	Patient ATACseq for PPCa
RNA-Seq of MSK-PCa series of Patient Derived Organoids and Xenografts	GSE181374	https://doi.org/10.1126%2Fscience.abe1505	RNASeq CRPC organoid
Chromatin profiles classify castration-resistant prostate cancers suggesting therapeutic targets	GSE199190	https://doi.org/10.1126%2Fscience.abe1505	CRPC ATACseq signatures
CRPC RNA-seq Cohort	https://quigleylab.ucsf.edu/data	https://doi.org/10.1016/j.cell.2018.06.039	CRPC Patient RNAseq

### Sheet: Supplementary Table 4
Supplementary Table 4: HOXB13 interactome from RIME in LNCaP, 22Rv1 and PC3 cells
LNCaP				22Rv1				PC3
GENE	log2FC (HOXB13/IgG)	p-value		Gene	log2FC (HOXB13/IgG)	p-value		Gene	log2FC (HOXB13/IgG)	p-value
HOXB13	14.5597	5.52e-10		HOXB13	14.9559	6.4e-08		HOXB13	19.2366	1.4235e-06
WDR33	11.8039	8.41e-10		WDR33	14.3404	4.89e-06		PGK1	13.5939	9.9776e-06
TRIM16	7.4478	3.62e-09		SUMO2	8.07334	1.07e-05		WDR33	15.6188	1.0279e-05
WDR18	8.81079	2.21e-08		ACP1	3.03036	2.02e-05		EEF1G	13.4879	1.1508e-05
NKX3-1	5.96306	7.05e-07		CPSF4	7.29062	2.03e-05		HMGA1	12.6716	1.6213e-05
CTBP2	6.44145	7.1e-06		AR	4.0786	3.3e-05		RPS4X	12.3935	1.7081e-05
FOXA1	6.41576	2.15e-05		TCF20	11.3874	3.34e-05		TRIM28	13.8764	1.759e-05
FIP1L1	5.26533	0.00137878		RPS27L	5.15119	3.41e-05		PCBP3	12.182	1.8823e-05
TLE3	7.11311	0.00242531		WDR18	8.2336	4.38e-05		PRDX4	12.1589	2.0068e-05
RPS27	5.67484	0.00304216		FOXA1	6.03596	5.23e-05		PRDX1	12.4173	2.0533e-05
SMARCD2	4.99363	0.0032063		CSRP1	6.09968	5.69e-05		HMGB1	12.521	2.2674e-05
DAZAP1	4.88007	0.00340059		NACA	2.97608	6.34e-05		ANXA2	11.7579	2.2978e-05
TCF20	6.22874	0.00389926		TBX3	5.91733	8.26e-05		ANXA2P2	11.7579	2.2978e-05
ZFR	4.12459	0.00415685		ZNF282	6.61343	9.49e-05		PCBP1	12.8661	2.3046e-05
RUFY3	4.90355	0.00456856		TECR	3.27262	0.00010078		HMGB1P1	11.9794	2.4809e-05
AR	4.26552	0.00484957		AP3S1	2.64217	0.00013649		RPS14	11.4459	2.6862e-05
CPSF1	5.29343	0.00507888		KHDRBS1	8.72041	0.00014795		FEN1	12.1298	2.7841e-05
MCMBP	4.06032	0.00511635		RBM4	6.02212	0.00017263		WDR18	11.3476	3.003e-05
TBX3	4.23734	0.00517743		DCAF7	2.59258	0.00019275		FHL1	11.3493	3.0307e-05
HNRNPUL1	3.93717	0.00535342		PRKD2	3.40185	0.00019634		RPS27	11.1176	3.0967e-05
SLC25A5	4.56535	0.00641463		ESD	5.89215	0.00022099		HNRNPA1	14.072	3.1989e-05
HMGB2	5.45032	0.00659131		MBNL1	4.2897	0.00026031		EIF5A2	11.5752	3.2145e-05
GRHL2	3.92942	0.00808125		CSTF3	8.81324	0.00028417		EIF5A	11.5752	3.2145e-05
TOP2B	4.23954	0.00846393		CPSF1	9.23323	0.00030769		SP100	11.5713	3.7631e-05
SRSF2	5.71686	0.00848157		SMC3	5.98652	0.00034665		UBE2M	10.62	3.8596e-05
CBX5	3.93365	0.0109895		RNF219	7.12886	0.00036591		RPL12	12.0663	3.9359e-05
FEN1	4.98513	0.0112675		DNMT1	4.8672	0.00039386		HNRNPD	12.6972	4.0803e-05
TOP1	4.6407	0.0114377		BAZ2A	6.00583	0.0004033		MBNL3	11.1036	4.496e-05
FUS	5.19533	0.0124674		CSTF2T	6.59529	0.00041715		MBNL1	11.1036	4.496e-05
RPL15	1.96377	0.0143147		SMARCD2	4.89237	0.00052623		MBNL2	11.1036	4.496e-05
NONO	4.82644	0.0184337		FIP1L1	7.3478	0.00055512		YWHAB	10.814	4.5754e-05
SMC1A	4.14582	0.0205592		EIF4H	4.77639	0.00060934		YWHAG	10.814	4.5754e-05
YWHAQ	3.69072	0.0215018		SSX2;SSX2B	4.2902	0.00069193		YWHAH	10.814	4.5754e-05
CSTF3	4.91962	0.0215692		SRSF9	7.65399	0.00074041		YWHAQ	10.814	4.5754e-05
KHDRBS1	4.05073	0.0239811		TBL1XR1	4.3396	0.00076234		SFN	10.814	4.5754e-05
PCBP1	4.65436	0.0241222		AES	3.31999	0.00082412		SMC3	10.6166	4.7255e-05
RPL37A	4.34253	0.024131		HNRNPUL1	6.44446	0.00082449		RPS4Y1	10.2829	4.9139e-05
RBM4	3.5314	0.0250635		MCMBP	4.89477	0.00089346		TRIM16	10.8472	5.0874e-05
TRIM28	5.55686	0.0284073		RUFY3	6.25276	0.00097169		ENO1	11.545	5.1427e-05
SNRNP70	4.52173	0.0291738		CSTF1	6.84825	0.00108197		SMARCD2	10.1183	5.2981e-05
SEC61A1	3.17822	0.030021		IRF2BP1	6.79708	0.00117281		KRT87P	10.2928	5.6853e-05
PRDX4	4.84207	0.0302709		TARDBP	6.18514	0.00119396		PTBP3	10.628	5.7406e-05
NFIC	3.11536	0.0312633		WIZ	2.48826	0.00123967		FSCN1	9.80134	5.7889e-05
CPNE3	3.8467	0.0313973		SMARCA5	5.46102	0.00126994		HNRNPC	12.0028	5.7951e-05
RRM2	3.45046	0.0315308		SOGA1	3.00025	0.00139089		RPL28	10.5557	5.8443e-05
SMARCA4	3.36578	0.0317187		SEC61A1	2.9597	0.00152983		RPS2	9.68595	6.2147e-05
NFIX	4.93968	0.0320246		BAZ1B	5.10155	0.0015621		RPS4Y2	9.93845	6.2572e-05
PPAN	2.37995	0.0324397		IRF2BP2	3.70546	0.00172976		RPL17	9.66802	6.5451e-05
HMGN2	3.98339	0.0341655		COPB2	3.45572	0.00182417		RPL5	9.64986	6.5905e-05
HNRNPA0	3.7041	0.0352171		NKX3-1	3.85272	0.0018985		RPL35A	10.3366	7.1496e-05
EEF1B2	3.59005	0.0361827		HDAC1	3.97567	0.00211264		RPS9	9.44801	7.3542e-05
WDR1	3.74376	0.0363772		ESRP1	4.18714	0.00222534		PKM	10.6464	7.6253e-05
HNRNPM	3.05619	0.0365277		FUS	7.65925	0.00222849		COTL1	9.2471	7.8807e-05
FUBP1	5.03671	0.0366997		DDX17	7.61872	0.00284626		KIF4B	9.45947	7.9309e-05
SUMO2	4.56516	0.0368286		SNW1	3.68035	0.00347241		KIF4A	9.45947	7.9309e-05
RBMX	5.06158	0.0370937		CENPV	3.8159	0.00361402		EEF1B2	9.37233	7.9615e-05
YWHAG	3.48844	0.0375037		FUBP1	6.5945	0.00365769		AHNAK	9.31971	8.1272e-05
CTBP1	3.72025	0.0376067		NUDT21	6.11684	0.0038649		PCBP2	10.6591	8.1389e-05
CTCF	2.40725	0.0380175		BUB3	4.38519	0.00542448		RECQL	9.19276	8.2756e-05
TEAD2	2.36903	0.0386852		TAF15	7.73448	0.0061768		NUMA1	9.75836	8.3527e-05
KHSRP	5.14471	0.0405878		GTF3C4	3.98537	0.00683701		PTBP1	11.4035	8.4054e-05
SOGA1	2.07139	0.0416443		CPSF7	5.56048	0.00744781		RBM4B	9.65968	8.7876e-05
HNRNPL	4.7429	0.0420453		RAN	3.30325	0.00774491		RBM4	9.65968	8.7876e-05
HMGB1	5.01408	0.042607		FEN1	5.31604	0.00803098		HNRNPA2B1	13.984	8.8737e-05
PCBP2	3.99396	0.0448496		CDK1	4.8021	0.0081494		HNRNPK	13.1402	9.8544e-05
PBRM1	2.22972	0.0454847		RBM14	7.93888	0.00860901		KHDRBS1	11.9546	0.00010525
SRSF1	5.05845	0.0456005		MCM7	5.86506	0.0096976		ANXA7	9.48015	0.00010831
PARP1	4.10366	0.0457689		RECQL	4.84433	0.0105459		HNRNPF	11.2927	0.0001088
SMARCE1	3.01054	0.0460345		TOP2B	3.98297	0.0109861		EDF1	8.90426	0.00012562
DAD1	2.37196	0.047171		CUX1	2.90175	0.0111739		HNRNPH2	11.9312	0.00013126
CASZ1	2.6345	0.0482822		PBRM1	3.18734	0.0121619		MACROH2A1	9.43039	0.00013395
KRT77	3.86896	0.0491019		CPSF2	5.94337	0.0126261		HOXA13	12.5804	0.00013454
SKI	2.9328	0.0499444		MCM5	4.82492	0.01388		S100A6	10.5733	0.00013641
				RPN1	4.36401	0.0141665		RPS23	11.4172	0.00013826
				RBMX	7.23129	0.0146257		PXN	9.23947	0.0001403
				EWSR1	5.78529	0.0149497		RTF2	8.70227	0.00014791
				GTF2I	5.60625	0.0156572		PPAN	8.22216	0.00015256
				HNRNPA0	5.61073	0.0158		HNRNPL	12.0885	0.00015827
				ELAVL1	6.75009	0.0212191		HNRNPH1	12.1886	0.00016197
				ADNP	3.5862	0.0218062		RPS3	8.80666	0.00016485
				RPA1	4.39412	0.0229945		SUMO2	11.058	0.00016692
				MCM4	4.911	0.0246198		SRSF6	10.0253	0.00018336
				KHSRP	6.63323	0.0262883		HNRNPA3	9.30433	0.0001943
				RPL27	3.25532	0.0263478		RAN	12.1665	0.0002049
				SFPQ	5.21569	0.0263692		RBMXL1	11.5844	0.00020922
				RCC2	3.27862	0.0276671		KHSRP	13.1696	0.00021373
				TOP1	4.48591	0.0287166		RPL18A	9.32899	0.00022527
				TMPO	4.62845	0.0298117		CFL2	10.2339	0.00022769
				CBX3	5.25152	0.0300782		HNRNPUL2	9.45831	0.00022941
				SMC1A	4.58475	0.0325401		CNTNAP4	7.88361	0.00028902
				NONO	6.65991	0.0328311		OBI1	12.0751	0.00030812
				SSRP1	3.68075	0.0333084		RBMX	12.4208	0.00036122
				TRIM24	3.73061	0.0333883		TEAD1	10.2402	0.00040543
				TRA2B	5.35238	0.0333938		TEAD2	10.2402	0.00040543
				RPL37A	4.791	0.0339177		TEAD3	10.2402	0.00040543
				EIF2S3	3.56082	0.0341278		TEAD4	10.2402	0.00040543
				CPSF6	4.62595	0.0353523		SRSF8	9.44809	0.00041913
				PTBP1	6.14596	0.0359282		ZNF503	8.17769	0.00043674
				HNRNPF	5.41722	0.0362162		TCF20	11.9842	0.00044812
				DHX9	5.23597	0.0370173		SRSF2	9.76492	0.00061018
				TRIM28	7.35849	0.0371558		RPS11	9.5165	0.00074225
				RNH1	3.87543	0.0372095		RPL10	8.63803	0.00088823
				SRSF7	5.26575	0.0401644		JUN	9.52795	0.00121956
				SRSF3	5.45584	0.040362		RPL10L	7.90183	0.00181901
				PIN1	2.92918	0.0405532		H1	5.02256	0.00412655
				HNRNPL	6.3735	0.0410807		HNRNPM	12.3075	0.00509082
				HINT1	3.27781	0.0420393		H2BC12	5.64087	0.00585602
				HNRNPDL	4.09417	0.0425386		H2BC14	5.64087	0.00585602
				PRMT1	4.55766	0.0427451		H2BC15	5.64087	0.00585602
				FUBP3	4.24493	0.043232		H2BC5	5.64087	0.00585602
				SLC25A5	4.07963	0.0439006		H2BC8	5.64087	0.00585602
				ANP32E	3.41802	0.0452774		H2BC9	5.64087	0.00585602
				RPS15A	3.53317	0.045314		H2BC18	5.64087	0.00585602
				LUC7L2	3.39399	0.0461655		H2BC12L	5.79638	0.00596483
				FBL	2.81692	0.0463772		H2BC13	5.51149	0.0066066
				SRSF6	4.31658	0.0470995		H2BC1	5.58728	0.00697826
				HMGB2	4.96589	0.0471934		GAPDH	10.5739	0.00796017
				RPL21	2.31854	0.0472265		HNRNPA0	9.53694	0.00849576
				PCNA	4.75949	0.047813		HMGN2	3.87955	0.00942618
				HAT1	2.89922	0.0482998		EEF1A1	3.77007	0.00982375
				HNRNPD	6.02942	0.0486492		LMNA	4.5436	0.0111649
				AKR1C3	5.09255	0.0492254		ACTG2	3.55717	0.0113001
				CBX5	3.82021	0.0495506		ACTA1	3.49642	0.0115373
								ACTA2	3.49642	0.0115373
								ACTC1	3.49642	0.0115373
								JUND	9.47592	0.0125048
								EEF1A1P5	3.62158	0.0130185
								LDHA	9.51037	0.0133165
								NONO	9.05407	0.0146262
								TOP1	8.97814	0.0148356
								HNRNPAB	8.33462	0.0154754
								ACTBL2	4.01041	0.0156971
								H3	4.85578	0.017867
								H3C14	4.85578	0.017867
								H3C3	4.85578	0.017867
								MAP4	8.17164	0.0230533
								RPL30	7.68873	0.0242231
								PLEC	8.06825	0.0247522
								RPL24	3.01574	0.024905
								IGHG1	9.53361	0.0279361
								IGHG3	9.53361	0.0279361
								ATF1	9.53361	0.0279361
								PSPC1	8.44892	0.0282523
								HSPA8	7.76921	0.0296246
								DES	9.1392	0.0299262
								PRPH	9.1392	0.0299262
								VIM	2.90977	0.0360714
								GFAP	10.18	0.0369109
								KRT78	10.18	0.0369109
								DHX9	7.34005	0.0421767
								RPL10A	6.90862	0.0424052
								HSPA2	6.99146	0.0439725
								RPL19	2.39917	0.0443473
